# Serial Capture Affinity Purification and Integrated Structural Modeling of the H3K4me3 Binding and DNA Damage Related WDR76:SPIN1 Complex

**DOI:** 10.1101/2023.01.31.526478

**Authors:** Xingyu Liu, Ying Zhang, Zhihui Wen, Yan Hao, Charles A.S. Banks, Jeffrey J. Lange, Joseph Cesare, Saikat Bhattacharya, Brian D. Slaughter, Jay R. Unruh, Laurence Florens, Jerry L. Workman, Michael P. Washburn

## Abstract

WDR76 is a multifunctional protein involved in many cellular functions. With a diverse and complicated protein interaction network, dissecting the structure and function of specific WDR76 complexes is needed. We previously demonstrated the ability of the Serial Capture Affinity Purification (SCAP) method to isolate specific complexes by introducing two proteins of interest as baits at the same time. Here, we applied SCAP to dissect a subpopulation of WDR76 in complex with SPIN1, a histone marker reader that specifically recognizes trimethylated histone H3 lysine4 (H3K4me3). In contrast to the SCAP analysis of the SPIN1:SPINDOC complex, H3K4me3 was copurified with the WDR76:SPIN1 complex. In combination with crosslinking mass spectrometry, we built an integrated structural model of the complex which revealed that SPIN1 recognized the H3K4me3 epigenetic mark while interacting with WDR76. Lastly, interaction network analysis of copurifying proteins revealed the potential role of the WDR76:SPIN1 complex in the DNA damage response.

**Teaser:** In contrast to the SPINDOC/SPIN1 complex, analyses reveal that the WDR76/SPIN1 complex interacts with core histones and is involved in DNA damage.
