## Supplementary material for "Serial Capture Affinity Purification and Integrated Structural Modeling of the H3K4me3 Binding and DNA Damage Related WDR76:SPIN1 Complex": DataS1

### Sheet: A_Massive
Bait	Replicates	Parental	Expression	Purification	Fractions	Experiment	Instrument	MassIVE	Link
Halo tag control	3	HEK293/FRT	Stable	Halo	E	MudPIT	Velos Orbitrap Elite	MSV000086846	ftp://massive.ucsd.edu/MSV000086846/
Halo-SPIN1	3	HEK293/FRT	Stable	Halo	E	MudPIT	Velos Orbitrap Elite
Halo-WDR76	3	HEK293/FRT	Stable	Halo	E	MudPIT	Velos Orbitrap Elite
Halo-CBX5	3	HEK293/FRT	Stable	Halo	E	MudPIT	Velos Orbitrap Elite
Halo-WDR76/SNAP-SPIN1	3	WDR76 KO	Stable	SCAP	E1, UB2, E2	MudPIT	Velos Orbitrap Elite	MSV000086802	ftp://massive.ucsd.edu/MSV000086802/
Blank control	3	WDR76 KO	Stable	Halo	E	MudPIT	Velos Orbitrap Elite	MSV000086849	ftp://massive.ucsd.edu/MSV000086849/
Halo-WDR76	3	WDR76 KO	Stable	Halo	E	MudPIT	Velos Orbitrap Elite
Halo-WDR76/SNAP-SPIN1	6	WDR76 KO	Stable	SCAP	E2	Crosslinking	Orbitrap Fusion Lumos	MSV000086749	ftp://massive.ucsd.edu/MSV000086749/
Halo-WDR76	4	WDR76 KO	Stable	Halo	E	Crosslinking	Orbitrap Fusion Lumos	MSV000086828	ftp://massive.ucsd.edu/MSV000086828/

### Sheet: B_MudPIT_FDR
Run Name	spectra FDR (%)	peptides FDR (%)
2019-02-23_Halo-Control_3_R1	0.0246	0.0837
2019-02-24_Halo-Control_3_R2	0.1126	0.2647
2019-02-25_Halo-Control_3_R3	0.1679	0.3028
2019-04-14_Halo-SPIN1_9_R1	0.1013	0.261
2019-04-15_Halo-SPIN1_9_R2	0.1117	0.2384
2019-04-16_Halo-SPIN1_9_R3	0.0893	0.2316
2019-03-19_Halo-WDR76_16_R4	0.0794	0.297
2019-03-20_Halo-WDR76_16_R5	0.1196	0.3983
2019-03-21_Halo-WDR76_16_R6	0.192	0.3528
2019-11-26_Halo-CBX5_2_R1	0.2911	0.2745
2019-11-27_Halo-CBX5_2_R2	0.1088	0.3089
2019-11-28_Halo-CBX5_2_R3	0.05	0.5059
2019-12-28_Halo-WDR76-SNAP-SPIN1_32_P8_SCAP_E1	0.1238	0.5827
2019-12-28_Halo-WDR76-SANP-SPIN1_32_P8_SCAP_UB2	0.1639	0.3404
2019-12-29_Halo-WDR76-SNAP-SPIN1_32_P8_SCAP_E2	1.042	0.1671
2020-01-02_Halo-WDR76-SNAP-SPIN1_32_P16_SCAP_E1	0.1346	0.389
2020-01-01_Halo-WDR76-SANP-SPIN1_32_P16_SCAP_UB2	0.1021	0.4709
2020-01-01_Halo-WDR76-SNAP-SPIN1_32_P16_SCAP_E2	0.0581	0.1742
2020-01-05_Halo-WDR76-SNAP-SPIN1_32_P17_SCAP_E1	0.1436	0.2198
2020-01-04_Halo-WDR76-SANP-SPIN1_32_P17_SCAP_UB2	0.1475	0.3009
2020-01-04_Halo-WDR76-SNAP-SPIN1_32_P17_SCAP_E2	0.2006	0.311
2019-11-29_WDR76KO_9_Halo-AP_R1	0.1344	0.3776
2019-11-30_WDR76KO_9_Halo-AP_R2	0.4014	0.4651
2019-11-29_WDR76KO_9_Halo-AP_R3	0.3216	0.3541
2019-11-26_Halo-WDR76-in-KO_32_R1	0.049	0.083
2019-11-27_Halo-WDR76-in-KO_32_R2	0.1406	0.2968
2019-11-28_Halo-WDR76-in-KO_32_R3	0.0767	0.2241

### Sheet: C_XL_FDR
Actual estimated FDR values (without applied display filters):
------------------------------------------------------------------
These estimated FDR values are based on simple counting of target and decoy items
and may divert from the target FDR values you have set in the validation nodes
used during workflow processing.
Usually the values will be slightly more conservative than using validation
based on linear discriminant analysis or other sophisticated methods.
Halo-WDR76_AP-XL_DSSO:
Whole dataset:
--------------------------------
0.009 (3072 targets, 27 decoys) for Peptide-Spectrum Matches
0.055 (363 targets, 20 decoys) for Peptide Groups
0.082 (917 targets, 75 decoys) for Proteins
0.098 (205 targets, 20 decoys) for Protein Groups
Halo-WDR76/SNAP-SPIN1_SCAP-XL_DSSO:
Whole dataset:
--------------------------------
0.009 (4341 targets, 41 decoys) for Peptide-Spectrum Matches
0.083 (327 targets, 27 decoys) for Peptide Groups
0.121 (926 targets, 112 decoys) for Proteins
0.191 (141 targets, 27 decoys) for Protein Groups
