## Supplementary material for "Serial Capture Affinity Purification and Integrated Structural Modeling of the H3K4me3 Binding and DNA Damage Related WDR76:SPIN1 Complex": DataS3

### Sheet: A_WDR76-SPIN1_SCAP-E2-DSSO
Protein1	PepPos1	PepSeq1	LinkPos1	Protein2	PepPos2	PepSeq2	LinkPos2
P62805	69	DAVTYTEHAKRK	10	A0JNW5	405	QAVKDHNVGSPPK	4
P62807	118	AVTKYTSSK	4	O00488	18	QMKAKR	3
P62807	110	HAVSEGTKAVTK	8	O60814	122	YTSAK	5
P68431	55	YQKSTELLIR	3	P0C0S8	73	DNKKTR	4
P0DMV8	510	LSKEEIER	3	P0DMV8	188	TGKGER	3
P0DMV8	50	LIGDAAKNQVALNPQNTVFDAKR	7	P0DMV8	252	DISQNKR	6
P0DMV8	536	VSAKNALESYAFNMK	4	P0DMV8	448	AMTKDNNLLGR	4
P0DMV8	156	QATKDAGVIAGLNVLR	4	P0DMV8	510	LSKEEIER	3
P0DMV8	156	QATKDAGVIAGLNVLR	4	P0DMV8	501	ITITNDKGR	7
P0DMV8	89	HWPFQVINDGDKPK	12	P0DMV8	77	KFGDPVVQSDMK	1
P0DMV8	312	STLEPVEKALR	8	P0DMV8	323	DAKLDK	3
P78371	41	STLGPKGMDK	6	P17987	123	LACKEAVR	4
P62807	81	LAHYNKR	6	P20671	37	KGNYSER	1
P22626	169	IVLQKYHTINGHNAEVR	5	P22626	16	EKEQFR	2
Q15233	366	QQEGFKGTFPDAR	6	P23246	426	KAFER	1
P31040	330	YAPVAKDLASR	6	P31040	163	TEDGKIYQR	5
P62805	69	DAVTYTEHAKRK	10	P35251	842	KDIKMGPFDVAR	4
P35637	316	KTGQPMINLYTDRETGK	1	P35637	307	QIGIIKTNK	6
P68431	55	YQKSTELLIR	3	P47989	225	KQLRFEGER	1
P62807	35	KESYSVYVYK	1	P50281	480	GNKYWK	3
Q9HBG6	850	KLDKAER	4	P50281	480	GNKYWK	3
P62807	101	LLLPGELAKHAVSEGTK	9	P57103	255	LLFYKYMHKK	9
P42229	639	NLWNLKPFTTR	6	P62805	25	DNIQGITKPAIR	8
P62805	25	DNIQGITKPAIR	8	P62805	10	GLGKGGAKR	4
P62805	80	KTVTAMDVVYALKR	1	P62805	69	DAVTYTEHAKR	10
P62807	101	LLLPGELAKHAVSEGTK	9	P62805	10	GLGKGGAKR	4
P62807	101	LLLPGELAKHAVSEGTK	9	P62805	5	GKGGKGLGK	2
P68431	55	YQKSTELLIR	3	P62805	42	GGVKR	4
P68431	74	EIAQDFKTDLR	7	P62805	10	GLGKGGAKR	4
P68431	118	VTIMPKDIQLAR	6	P62805	10	GLGKGGAKR	4
Q86YV0	750	LPLPPAQVHSSLSAGEKPGFLAPR	17	P62805	25	DNIQGITKPAIR	8
Q96AA8	318	ETEKQCKPLLER	7	P62805	25	DNIQGITKPAIR	8
P55291	636	GKGLLHGPQDDLR	2	P62807	118	AVTKYTSSK	4
P62805	81	TVTAMDVVYALKR	12	P62807	81	LAHYNKR	6
P62805	81	TVTAMDVVYALKR	12	P62807	35	KESYSVYVYK	1
P62807	33	SRKESYSVYVYK	3	P62807	81	LAHYNKR	6
P62807	45	VLKQVHPDTGISSK	3	P62807	35	KESYSVYVYK	1
P62807	2	PEPAKSAPAPK	4	P62807	17	KAVTK	1
P62807	110	HAVSEGTKAVTK	8	P62807	122	YTSSK	5
Q14679	247	IQPVSWHHSGGTGDCAPQPVDHKVPK	23	P62807	35	KESYSVYVYK	1
Q9H967	435	TPGTSYEKLTSSSMGK	8	P62807	118	AVTKYTSSK	4
Q9H967	435	TPGTSYEKLTSSSMGK	8	P62807	110	HAVSEGTKAVTK	8
P0DMV8	312	STLEPVEKALR	8	P63173	19	DAKSVK	3
A8MUV8	208	ACKKFSNLTEHNR	4	P68431	118	VTIMPKDIQLAR	6
O60673	1158	KTVNSR	1	P68431	4	TKQTAR	2
O60814	118	AVTKYTSAK	4	P68431	4	TKQTAR	2
O75044	921	KTATAGR	1	P68431	4	TKQTAR	2
P0CG48	43	LIFAGKQLEDGR	158	P68431	19	KQLATKAAR	1
P0CG48	30	IQDKEGIPPDQQR	156	P68431	19	KQLATKAAR	1
P0CG48	43	LIFAGKQLEDGR	158	P68431	10	KSTGGKAPR	1
P62805	25	DNIQGITKPAIRR	8	P68431	4	TKQTAR	2
P62805	25	DNIQGITKPAIRR	8	P68431	19	KQLATKAAR	1
P62805	69	DAVTYTEHAKRK	10	P68431	74	EIAQDFKTDLR	7
P62805	69	DAVTYTEHAKR	10	P68431	19	KQLATKAAR	1
P62805	25	DNIQGITKPAIR	8	P68431	10	KSTGGKAPR	1
P62805	25	DNIQGITKPAIR	8	P68431	10	KSTGGKAPR	6
P62807	101	LLLPGELAKHAVSEGTK	9	P68431	74	EIAQDFKTDLR	7
P62807	48	QVHPDTGISSKAMGIMNSFVNDIFER	11	P68431	65	KLPFQR	1
P62807	118	AVTKYTSSK	4	P68431	4	TKQTAR	2
P62807	101	LLLPGELAKHAVSEGTK	9	P68431	4	TKQTAR	2
P62807	101	LLLPGELAKHAVSEGTK	9	P68431	10	KSTGGKAPR	6
P62807	101	LLLPGELAKHAVSEGTK	9	P68431	19	KQLATKAAR	6
P62807	110	HAVSEGTKAVTK	8	P68431	4	TKQTAR	2
P62807	45	VLKQVHPDTGISSK	3	P68431	19	KQLATKAAR	1
P62807	45	VLKQVHPDTGISSK	3	P68431	55	YQKSTELLIR	3
P62807	118	AVTKYTSSK	9	P68431	4	TKQTAR	2
P62807	101	LLLPGELAKHAVSEGTK	9	P68431	55	YQKSTELLIR	3
P62807	2	PEPAKSAPAPK	4	P68431	19	KQLATKAAR	1
P68431	19	KQLATKAAR	1	P68431	4	TKQTAR	2
P68431	19	KQLATKAAR	1	P68431	10	KSTGGKAPR	1
P68431	55	YQKSTELLIR	3	P68431	4	TKQTAR	2
P68431	117	RVTIMPKDIQLAR	7	P68431	4	TKQTAR	2
P68431	55	YQKSTELLIR	3	P68431	10	KSTGGKAPR	1
P68431	117	RVTIMPKDIQLAR	7	P68431	10	KSTGGKAPR	1
P68431	55	YQKSTELLIR	3	P68431	19	KQLATKAAR	1
P68431	74	EIAQDFKTDLR	7	P68431	19	KQLATKAAR	1
P68431	117	RVTIMPKDIQLAR	7	P68431	19	KQLATKAAR	1
P68431	74	EIAQDFKTDLR	7	P68431	4	TKQTAR	2
P68431	19	KQLATKAAR	6	P68431	4	TKQTAR	2
P68431	19	KQLATKAAR	1	P68431	10	KSTGGKAPR	6
P68431	55	YQKSTELLIR	3	P68431	19	KQLATKAAR	6
P68431	74	EIAQDFKTDLR	7	P68431	10	KSTGGKAPR	1
P68431	19	KQLATKAAR	6	P68431	10	KSTGGKAPR	1
Q13018	680	VFHSEKVLMKR	10	P68431	19	KQLATKAAR	1
Q8N1G1	399	TKDKGR	2	P68431	4	TKQTAR	2
Q8N7B6	178	LLLAVMVSYNTQKIK	13	P68431	74	EIAQDFKTDLR	7
Q96L91	867	ALNLQKVSR	6	P68431	19	KQLATKAAR	1
Q9H967	435	TPGTSYEKLTSSSMGK	8	P68431	4	TKQTAR	2
Q9H967	435	TPGTSYEKLTSSSMGK	8	P68431	19	KQLATKAAR	1
Q9H967	4	SGAAAEKADSR	7	P68431	10	KSTGGKAPR	6
Q9H967	4	SGAAAEKADSR	7	P68431	4	TKQTAR	2
Q9H967	4	SGAAAEKADSR	7	P68431	10	KSTGGKAPR	1
Q9NVN8	130	KVVEYSDVILEVLDAR	1	P68431	4	TKQTAR	2
Q9Y657	58	IQHGWKEGNGPVTQWK	6	P68431	19	KQLATKAAR	1
Q9Y657	91	YDGFDCVYGLELNKDER	14	P68431	19	KQLATKAAR	1
Q9Y657	64	EGNGPVTQWKGTVLDQVPVNPSLYLIK	10	P68431	19	KQLATKAAR	1
Q9Y657	38	SSVGPSKPVSQPR	7	P68431	19	KQLATKAAR	1
Q9Y657	38	SSVGPSKPVSQPR	7	P68431	55	YQKSTELLIR	3
Q00839	13	VSELKEELKK	5	Q00839	25	LSDKGLK	4
Q00839	13	VSELKEELKK	9	Q00839	25	LSDKGLK	4
P62807	48	QVHPDTGISSKAMGIMNSFVNDIFER	11	Q05086	640	KLMGKK	1
Q15233	273	ALIEMEKQQQDQVDR	7	Q15233	288	NIKEAR	3
Q15233	366	QQEGFKGTFPDAR	6	Q15233	457	AAPGAEFAPNKR	11
Q15637	349	NILKQGIETPEDQNDLR	4	Q15637	366	KMQLR	1
P52292	107	EKQPPIDNIIR	2	Q4KMP7	778	KLSLR	1
Q9H967	435	TPGTSYEKLTSSSMGK	8	Q53EL6	115	KGGAGGK	1
P68431	19	KQLATKAAR	6	Q5T3F8	608	RNVKR	4
P62805	25	DNIQGITKPAIR	8	Q86SQ4	1119	ENVQKQWRR	5
P62807	48	QVHPDTGISSKAMGIMNSFVNDIFER	11	Q8IWY8	168	LKPFQR	2
P68431	19	KQLATKAAR	1	Q8IZD0	423	KAQEKAAR	1
P12236	34	LLLQVQHASKQIAADK	10	Q8N7B6	178	LLLAVMVSYNTQKIK	13
P62807	101	LLLPGELAKHAVSEGTK	9	Q8N7B6	178	LLLAVMVSYNTQKIK	13
Q8NI27	417	APKQAESFEDLRR	3	Q8NI27	406	GSPVNALQNKR	10
Q8NI27	1076	ATGFDGGNKADQLDYENFR	9	Q8NI27	968	STKNETITK	3
Q9Y657	91	YDGFDCVYGLELNKDER	14	Q8NI27	403	GAKGSPVNALQNK	3
P68431	55	YQKSTELLIR	3	Q8TBY8	948	MKAENTR	2
P68431	118	VTIMPKDIQLAR	6	Q8TES7	445	KKSQGLAR	2
Q92499	297	ELAEQTLNNIKQFK	11	Q92499	312	YIDNPKLR	6
Q92945	170	IQQDSGCKVQISPDSGGLPER	8	Q92945	71	KDAFADAVQR	1
P62805	57	GVLKVFLENVIR	4	Q93077	90	NDEELNKLLGR	7
Q96AE4	147	IQQESGCKIQIAPDSGGLPER	8	Q96AE4	330	IQFKPDDGTTPER	4
P35637	449	APKPDGPGGGPGGSHMGGNYGDDR	3	Q96DZ1	354	YEFCYGKHVHQYHEDK	7
Q96EP5	192	DSKSQAPGQPGASQWGSR	3	Q96EP5	79	NIDPKPCTPR	5
Q96EP5	192	DSKSQAPGQPGASQWGSR	3	Q96EP5	183	VEVKR	4
Q96EP5	112	SNKIFVGGIPHNCGETELR	3	Q96EP5	192	DSKSQAPGQPGASQWGSR	3
P68431	55	YQKSTELLIR	3	Q96IR2	833	CNECGKTFR	90
P68431	118	VTIMPKDIQLAR	6	Q96IY4	347	ISKNTR	3
P68431	19	KQLATKAAR	1	Q96L73	1836	KALQEAAAR	1
O60814	118	AVTKYTSAK	4	Q9BUD6	296	LGTKSR	4
P62805	25	DNIQGITKPAIR	8	Q9H967	4	SGAAAEKADSR	7
P62807	101	LLLPGELAKHAVSEGTK	9	Q9H967	435	TPGTSYEKLTSSSMGK	8
Q6NV74	951	SQAWSDMPQIIK	12	Q9H967	4	SGAAAEKADSR	7
Q9H967	15	QRPQMKVNEYK	6	Q9H967	4	SGAAAEKADSR	7
Q9H967	435	TPGTSYEKLTSSSMGK	8	Q9H967	4	SGAAAEKADSR	7
Q9Y657	38	SSVGPSKPVSQPR	7	Q9H967	4	SGAAAEKADSR	7
Q9Y657	58	IQHGWKEGNGPVTQWK	6	Q9H967	4	SGAAAEKADSR	7
Q9UBU9	220	YDGSQQALDLKGLR	11	Q9UBU9	214	LIMSKR	5
P68431	19	KQLATKAAR	1	Q9UHV7	1831	KKSSAR	2
Q9Y3I0	477	NVTDVVNTCHDAGISKK	16	Q9Y3I0	15	INKNCWR	3
P62807	101	LLLPGELAKHAVSEGTK	9	Q9Y657	38	SSVGPSKPVSQPR	7
Q9H967	435	TPGTSYEKLTSSSMGK	8	Q9Y657	38	SSVGPSKPVSQPR	7
Q9Y657	58	IQHGWKEGNGPVTQWK	6	Q9Y657	38	SSVGPSKPVSQPR	7
Q9Y657	91	YDGFDCVYGLELNKDER	14	Q9Y657	38	SSVGPSKPVSQPR	7
Q9Y657	217	QVEYAKEDGSKR	6	Q9Y657	3	TPFGKTPGQR	5
Q9Y657	38	SSVGPSKPVSQPR	7	Q9Y657	3	TPFGKTPGQR	5
Q9Y657	229	TGMVIHQVEAKPSVYFIK	11	Q9Y657	3	TPFGKTPGQR	5
Q9Y657	205	EPGEVVDSLVGKQVEYAK	12	Q9Y657	38	SSVGPSKPVSQPR	7
Q9Y657	64	EGNGPVTQWKGTVLDQVPVNPSLYLIK	10	Q9Y657	38	SSVGPSKPVSQPR	7
P68431	118	VTIMPKDIQLAR	6	Q9Y6F1	228	LSKQQIAR	3

### Sheet: B_WDR76-SPIN1_annotations
ProteinId	AnnotName	StartRes	EndRes	Color
Q9Y657	TUDOR1	54	103	#e78a8a
Q9Y657	TUDOR2	133	182	#e7c18a
Q9Y657	TUDOR3	214	259	#e7e38a
Q9H967	WD1	286	327	#00000000ffff
Q9H967	WD2	328	392	#30c30000ffff
Q9H967	WD3	393	438	#61860000ffff
Q9H967	WD4	439	485	#86180000ffff
Q9H967	WD5	486	532	#b6db0000ffff
Q9H967	WD6	533	581	#b6db0000cf3c
Q9H967	WD7	582	621	#b6db00005555

### Sheet: C_SCAP-E2_metadata
Accession	Name
P68431	H31
P0DMV8	HS71A
P0DMV9	HS71B
P62807	H2B1C
Q6NV74	K121L
P62805	H4
Q96EP5	DAZP1
P42229	STA5A
Q9Y657	SPIN1
P0CG48	UBC
P52292	IMA1
Q8N7B6	PACRL
Q9HBG6	IF122
O75044	SRGP2
P22626	ROA2
Q9H967	WDR76
Q96L91	EP400
P51991	ROA3
Q15233	NONO
P31040	SDHA
Q86YV0	RASL3
Q8NI27	THOC2
Q92945	FUBP2
Q96AE4	FUBP1
Q92499	DDX1
Q13018	PLA2R
Q00839	HNRPU
Q16778	H2B2E
Q15637	SF01
P35637	FUS
O60673	REV3L
P55291	CAD15
Q9Y3I0	RTCB
Q9UBU9	NXF1
Q14679	TTLL4
P78371	TCPB
Q96AA8	JKIP2
Q8N1G1	REXO1
Q9NVN8	GNL3L
P12236	ADT3
O60814	H2B1K
A8MUV8	ZN727
P09651	ROA1
Q8TES7	FBF1
P47989	XDH
Q9Y6F1	PARP3
Q86SQ4	AGRG6
Q96IY4	CBPB2
Q4KMP7	TB10B
P50281	MMP14
P0C0S8	H2A1
P20671	H2A1D
Q96L73	NSD1
P63173	RL38
Q8IWY8	ZSC29
Q93077	H2A1C
O00488	ZN593
Q5T3F8	CSCL2
Q96DZ1	ERLEC
P23246	SFPQ
Q9UHV7	MED13
P17987	TCPA
Q05086	UBE3A
Q8TBY8	PMFBP
P57103	NAC3
Q96IR2	ZN845
A0JNW5	UH1BL
Q8IZD0	SAM14
P35251	RFC1
Q9BUD6	SPON2
Q53EL6	PDCD4

### Sheet: D_Halo-WDR76-DSSO
Id	Score	Protein1	PepPos1	PepSeq1	LinkPos1	Protein2	PepPos2	PepSeq2	LinkPos2
1	225.26	H3F3B	116	RVTIMPKDIQLAR	7	H3F3B	3	TKQTAR	2
2	206.73	NP_778224.1	69	DAVTYTEHAKRK	10	NP_066298.1	74	EIAQDFKTDLR	7
3	47.92	NP_005337.2	312	STLEPVEKALR	8	NP_001030335.1	19	DAKSVK	3
4	217.57	NP_619790.1	101	LLLPGELAKHAVSEGTK	9	H3F3B	3	TKQTAR	2
5	225.45	NP_005337.2	50	LIGDAAKNQVALNPQNTVFDAKR	7	NP_005337.2	252	DISQNKR	6
6	53.47	NP_005989.3	69	EIQVQHPAAKSMIEISR	10	NP_001753.1	524	AGMSSLKG	7
7	232.83	H3F3B	117	VTIMPKDIQLAR	6	NP_066298.1	19	KQLATKAAR	1
8	228.93	NP_004037.1	150	VVDALGNAIDGKGPIGSK	12	NP_004037.1	254	STVAQLVKR	8
9	206.52	NP_006708.2	91	YDGFDCVYGLELNKDER	14	NP_006708.2	38	SSVGPSKPVSQPR	7
10	187.85	NP_001245275.1	178	LLLAVMVSYNTQKIK	13	NP_066298.1	74	EIAQDFKTDLR	7
11	336.87	NP_619790.1	101	LLLPGELAKHAVSEGTK	9	NP_066298.1	74	EIAQDFKTDLR	7
12	277.24	NP_079184.2	435	TPGTSYEKLTSSSMGK	8	NP_079184.2	4	SGAAAEKADSR	7
13	153.71	NP_006422.1	517	VDNIIKAAPR	6	NP_006421.2	20	GKGAYQDR	2
14	183.79	NP_778224.1	25	DNIQGITKPAIRR	8	H3F3B	3	TKQTAR	2
15	150.36	NP_778224.1	25	DNIQGITKPAIR	8	H3F3B	9	KSTGGKAPR	1
16	123.76	NP_001287750.1	340	STPKEDDSSASTSQSTR	4	NP_001287750.1	357	AASIFGGAKPVDTAAR	9
17	170.52	NP_079184.2	15	QRPQMKVNEYK	6	NP_079184.2	4	SGAAAEKADSR	7
18	237.92	H3F3B	54	YQKSTELLIR	3	NP_066298.1	19	KQLATKAAR	1
19	179.31	NP_005337.2	312	STLEPVEKALR	8	NP_005337.2	323	DAKLDK	3
20	159.93	NP_001017963.2	559	FYEQFSKNIK	7	NP_001017963.2	735	IMKAQALR	3
21	144.18	NP_006588.1	50	LIGDAAKNQVAMNPTNTVFDAK	7	NP_006588.1	252	DISENKR	6
22	237.92	NP_005337.2	536	VSAKNALESYAFNMK	4	NP_005337.2	448	AMTKDNNLLGR	4
23	199.4	H3F3B	53	RYQKSTELLIR	4	H3F3B	3	TKQTAR	2
24	232.88	H3F3B	54	YQKSTELLIR	3	NP_066408.1	73	DNKKTR	4
25	40.43	NP_060252.4	352	KASMPHMVQSKK	11	NP_079184.2	4	SGAAAEKADSR	7
26	158.39	NP_001019770.1	33	SRKESYSVYVYK	3	HIST2H2AA3	36	KGNYAER	1
27	196.84	NP_003283.2	1629	DEPQEPSNKVPEQQR	9	NP_003283.2	1644	QITLKTTPASGER	5
28	120.65	NP_001460.1	452	IMATPEQVGKMK	10	NP_001460.1	464	AIVEKLR	5
29	50.04	NP_778224.1	25	DNIQGITKPAIR	8	NP_057311.3	1360	VQDQGKLIK	6
30	47.07	NP_778224.1	25	DNIQGITKPAIR	8	NP_116264.2	3	RDVNGVTKSR	8
31	238.52	H3F3B	54	YQKSTELLIR	3	NP_004637.1	596	RAPFKGSAAAR	5
32	40.04	NP_079057.2	451	VDQNEAEVKKLR	9	NP_778224.1	25	DNIQGITKPAIR	8
33	131.06	NP_003137.1	325	KITVPGNFQGHSGAQCITCSYK	1	NP_003137.1	317	VMKALVNR	3
34	124.37	NP_005989.3	217	GVMINKDVTHPR	6	NP_005989.3	378	GASKEILSEVER	4
35	213	NP_003515.1	48	QVHPDTGISSKAMGIMNSFVNDIFER	11	H3F3B	64	KLPFQR	1
36	104.86	NP_006576.2	55	MVINHLEKLFVTNDAATILR	8	NP_006576.2	315	LNSKWDLR	4
37	86.78	NP_619790.1	101	LLLPGELAKHAVSEGTK	9	NP_001245275.1	178	LLLAVMVSYNTQKIK	13
38	47.94	NP_001290043.1	155	QLFHPEQLITGKEDAANNYAR	12	NP_001290043.1	176	GHYTIGKEIIDLVLDR	7
39	168.85	NP_778224.1	57	GVLKVFLENVIR	4	NP_003503.1	90	NDEELNKLLGR	7
40	51.01	NP_055745.1	557	DHLIQHQKTHTGEKPFKCNECGK	17	NP_001019770.1	33	SRKESYSVYVYK	3
41	145.91	NP_005337.2	448	AMTKDNNLLGR	4	NP_079184.2	4	SGAAAEKADSR	7
42	193.51	NP_079184.2	435	TPGTSYEKLTSSSMGK	8	H3F3B	3	TKQTAR	2
43	158.08	NP_001019770.1	33	SRKESYSVYVYK	3	NP_003515.1	81	LAHYNKR	6
44	169.66	NP_079184.2	435	TPGTSYEKLTSSSMGK	8	H3F3B	9	KSTGGKAPR	1
45	218.58	NP_079184.2	435	TPGTSYEKLTSSSMGK	8	NP_066298.1	19	KQLATKAAR	1
46	164.31	H3F3B	54	YQKSTELLIR	3	NP_066298.1	19	KQLATKAAR	6
47	237.48	NP_079184.2	435	TPGTSYEKLTSSSMGK	8	HIST1H2BN	117	AVTKYTSSK	4
48	228.3	NP_079184.2	435	TPGTSYEKLTSSSMGK	8	NP_542160.1	118	AVTKYTSAK	4
49	106.49	NP_006704.3	60	DDNMFQIGKMR	9	NP_006704.3	48	ALSSSKQSSSSR	6
50	184.88	NP_001753.1	280	KVCGDSDKGFVVINQK	1	NP_001753.1	273	KIIELKR	1
51	107.17	NP_066298.1	74	EIAQDFKTDLR	7	NP_778224.1	10	GLGKGGAKR	4
52	280.96	NP_079184.2	293	SYKANLNGMVISEDTVYK	3	NP_079184.2	573	RVEIFHETGKR	10
53	155.98	NP_006422.1	120	KIHPQTIIAGWR	1	NP_006421.2	28	DKPAQIR	2
54	140.14	NP_778224.1	80	KTVTAMDVVYALK	1	NP_778224.1	69	DAVTYTEHAKR	10
55	186.67	NP_619790.1	101	LLLPGELAKHAVSEGTK	9	NP_778224.1	10	GLGKGGAKR	4
56	258.23	NP_006576.2	391	AVDDGVNTFKVLTR	10	NP_001753.1	198	HKSETDTSLIR	2
57	204.18	NP_778224.1	80	KTVTAMDVVYALKR	13	NP_003515.1	81	LAHYNKR	6
58	218.04	NP_778224.1	80	KTVTAMDVVYALKR	13	NP_001019770.1	33	SRKESYSVYVYK	3
59	239.38	NP_778224.1	80	KTVTAMDVVYALKR	13	HIST2H2AA3	36	KGNYAER	1
60	100.38	NP_005337.2	89	HWPFQVINDGDKPK	12	NP_005337.2	77	KFGDPVVQSDMK	1
61	148.18	NP_001460.1	596	KQELLEALTKHFQD	10	NP_001460.1	587	AYGLKSGLK	5
62	187.33	NP_619790.1	101	LLLPGELAKHAVSEGTK	9	H3F3B	54	YQKSTELLIR	3
63	79.01	NP_001627.2	34	LLLQVQHASKQIAADK	10	NP_066298.1	74	EIAQDFKTDLR	7
64	150.49	NP_002903.3	1158	KTVNSR	1	H3F3B	3	TKQTAR	2
65	232.56	NP_079184.2	522	IFDSSCISSKIPLLTTIR	10	NP_079184.2	573	RVEIFHETGKR	10
66	155.58	NP_004957.1	295	GLPYKATENDIYNFFSPLNPVR	5	NP_004957.1	82	YIEVFKSHR	6
67	148.66	NP_001275582.1	1316	AHMGMFTELAILYSKFKPQK	15	NP_001275582.1	1347	VNIPKVLR	5
68	113.41	NP_001363.2	828	TKDGKR	2	H3F3B	3	TKQTAR	2
69	192.91	NP_001252526.1	258	DFLANMRFLHQDATQTGEKPNNSNK	19	NP_001019770.1	35	KESYSVYVYK	1
70	146.71	H3F3B	54	YQKSTELLIR	3	NP_001158067.1	908	DRILKER	5
71	68.38	NP_778224.1	41	RGGVKR	5	NP_060896.1	608	RNVKR	4
72	46.57	NP_778224.1	25	DNIQGITKPAIR	8	NP_940971.1	1119	ENVQKQWRR	5
73	232.83	NP_778224.1	25	DNIQGITKPAIR	8	NP_066298.1	19	KQLATKAAR	1
74	40.1	NP_001036068.1	959	AKVCLQARPR	2	NP_060411.2	108	ADKDIK	3
75	126.76	NP_005989.3	201	VEKIPGGIIEDSCVLR	3	NP_005989.3	378	GASKEILSEVER	4
76	55.86	NP_001627.2	34	LLLQVQHASKQIAADK	10	NP_619790.1	101	LLLPGELAKHAVSEGTK	9
77	41.09	NP_001231821.1	1	MAKVTSEPQKPNEDVDEQTPSTSSTK	10	NP_060017.1	84	KLESRR	1
78	137.51	NP_003515.1	48	QVHPDTGISSKAMGIMNSFVNDIFER	11	NP_056197.3	471	GHSEVVAILQSPGDWMCPVNKGDDKK	21
79	142.64	NP_006421.2	50	TSLGPKGMDK	6	NP_110379.2	123	LACKEAVR	4
80	150.46	NP_778224.1	25	DNIQGITKPAIR	8	NP_079184.2	4	SGAAAEKADSR	7
81	126.1	NP_778224.1	25	DNIQGITKPAIR	8	NP_778224.1	10	GLGKGGAKR	4
82	177.97	H3F3B	117	VTIMPKDIQLAR	6	H3F3B	9	KSTGGKAPR	1
83	106.58	NP_001243100.1	576	AFNQSSNLTKHKR	10	NP_778224.1	25	DNIQGITKPAIR	8
84	160.65	NP_079184.2	522	IFDSSCISSKIPLLTTIR	10	NP_079184.2	435	TPGTSYEKLTSSSMGK	8
85	66.68	H3F3B	64	KLPFQR	1	NP_001137458.1	40	LKQFPR	2
86	80.46	NP_001077430.1	668	GSQGDEGSLLKVHVDPSGTFLATSCSDK	11	H3F3B	64	KLPFQR	1
87	188.07	H3F3B	54	YQKSTELLIR	3	NP_066408.1	73	DNKKTR	3
88	126.57	NP_066406.1	35	KESYSIYVYK	1	HIST2H2AA3	36	KGNYAER	1
89	91.7	NP_056197.3	471	GHSEVVAILQSPGDWMCPVNKGDDKK	21	H3F3B	64	KLPFQR	1
90	81.3	NP_001186224.1	402	QSLLDHHRIHTGERPYECKECGK	19	H3F3B	64	KLPFQR	1
91	154.85	NP_001243359.1	473	EFKLEICHEISEPRLQNYDENGR	3	NP_001019770.1	35	KESYSVYVYK	1
92	157.34	NP_003515.1	81	LAHYNKR	6	HIST2H2AA3	36	KGNYAER	1
93	107.9	NP_056141.2	921	KTATAGR	1	H3F3B	3	TKQTAR	2
94	204.27	NP_006588.1	172	IINEPTAAAIAYGLDKK	16	NP_006588.1	510	LSKEDIER	3
95	130.27	NP_619790.1	101	LLLPGELAKHAVSEGTK	9	NP_002903.3	1158	KTVNSR	1

### Sheet: E_Halo-WDR76_metadata
Accession	Name
NP_079184.2	WDR76
NP_060252.4	TASO2
NP_005337.2	HS71A
NP_005337.2	HS71B
NP_778224.1	H4
NP_001077430.1	WDR62
NP_066298.1	H31
NP_542160.1	H2B1K
