## Supplementary material for "Serial Capture Affinity Purification and Integrated Structural Modeling of the H3K4me3 Binding and DNA Damage Related WDR76:SPIN1 Complex": DataS4

### Sheet: A_Intra-XLs
WDR76		Cα-Cα Distance (Å)
SiteA	SiteB	Model1	Model2	Model3	Model4	Model5
10	442	37.539	164.765	47.114	188.937	60.458
10	20	18.702	20.943	16.23	14.795	21.439
295	582	46.131	14.645	25.102	13.25	12.556
292	582	41.849	11.713	30.402	13.976	13.081
531	442	29.09	27.526	33.562	28.997	28.953
531	582	18.948	15.847	8.567	15.217	15.394
SPIN1		Cα-Cα Distance (Å)
SiteA	SiteB	Model1	Model2	Model3	Model4	Model5
216	44	23.567	24.645	17.734	20.671	27.786
239	7	13.731	23.902	35.902	20.058	22.518
73	44	29.924	25.481	28.397	29.587	22.506
104	44	15.384	16.361	14.24	14.971	18.341
63	44	28.733	28.839	28.298	28.673	28.543
222	7	37.166	14.555	39.452	9.672	11.071
7	44	32.769	27.098	30.919	38.216	41.675

### Sheet: B_DisVis
WDR76Model3 and SPIN1 Model2
#	Restraint	Average violated fraction	Standard deviation	Z-score
1	A10(CA)-B44(CA)	0.26	0.27	-0.64
2	A10(CA)-B63(CA)	0.25	0.28	-0.77
3	A442(CA)-B44(CA)	0.45	0.32	1.41
Complexes consistent with all restraints you provided exist indicating that there are no false positives among your restraints. The tables listing z-Scores and Violations can thus be ignored but are provided as part of the DisVis output nevertheless.
WDR76 Model5 and SPIN1 Model2
#	Restraint	Average violated fraction	Standard deviation	Z-score
1	A10(CA)-B44(CA)	0.37	0.3	-0.62
2	A10(CA)-B63(CA)	0.33	0.33	-0.79
3	A442(CA)-B44(CA)	0.77	0.17	1.41
The table below features the z-Score for each restraint. The higher the score, the more likely the restraint is a false-positive. Z-scores above 1.0 are explicitly mentioned in the output of DisVis.

### Sheet: C_HADDOCK1
Number of structures for rigid body docking	1000
Sample 180 degrees rotated solutions during rigid body EM	Yes
Number of structures for semi-flexible refinement	200
Solvent to use	water
Number of structures for the final refinement	200
Number of structures to analyze	200
Clustering method	Fraction of Common Contacts (FCC)
RMSD Cutoff for clustering	0.6
Docking of WDR76 model3 and SPIN1 model2
	Cluster 6	Cluster 4	Cluster 3	Cluster 5	Cluster 1	Cluster 2	Cluster 7	Cluster 8	Cluster 12	Cluster 13
HADDOCK score	-102.1 +/- 7.5	-85.8 +/- 4.5	-84.1 +/- 4.5	-82.4 +/- 7.3	-78.6 +/- 1.0	-77.6 +/- 0.8	-75.9 +/- 11.8	-72.6 +/- 5.7	-66.7 +/- 10.3	-65.1 +/- 7.5
Cluster size	7	8	13	7	31	27	6	6	4	4
RMSD from the overall lowest-energy structure	1.3 +/- 1.2	10.8 +/- 0.2	18.0 +/- 0.1	10.7 +/- 0.4	10.8 +/- 0.2	13.6 +/- 0.6	17.2 +/- 0.3	14.0 +/- 0.3	5.4 +/- 0.3	10.1 +/- 0.2
Van der Waals energy	-63.9 +/- 3.9	-46.5 +/- 8.6	-54.6 +/- 1.1	-46.1 +/- 1.5	-38.2 +/- 3.1	-49.3 +/- 6.3	-35.1 +/- 9.0	-44.5 +/- 6.1	-30.2 +/- 2.7	-34.7 +/- 10.7
Electrostatic energy	-189.1 +/- 11.9	-173.3 +/- 17.9	-151.9 +/- 33.0	-186.7 +/- 32.1	-198.3 +/- 10.4	-133.9 +/- 20.4	-233.5 +/- 6.7	-129.2 +/- 22.0	-209.5 +/- 80.9	-165.1 +/- 17.3
Desolvation energy	-0.4 +/- 3.8	-5.6 +/- 4.2	0.5 +/- 2.8	1.1 +/- 1.4	-0.8 +/- 0.9	-1.6 +/- 2.9	5.7 +/- 3.9	-2.3 +/- 1.6	5.3 +/- 8.5	2.6 +/- 2.7
Restraints violation energy	0.0 +/- 0.0	9.8 +/- 14.7	2.8 +/- 1.7	0.0 +/- 0.0	0.0 +/- 0.0	0.0 +/- 0.1	1.3 +/- 1.8	0.0 +/- 0.0	0.0 +/- 0.0	0.0 +/- 0.0
Buried Surface Area	2449.6 +/- 87.4	1762.5 +/- 182.6	1802.5 +/- 105.6	1764.5 +/- 236.3	1431.8 +/- 54.5	1517.2 +/- 151.4	1520.6 +/- 152.0	1572.1 +/- 102.3	1549.4 +/- 172.3	1339.9 +/- 232.8
Z-Score	-2.3	-0.7	-0.5	-0.3	0.1	0.1	0.3	0.6	1.2	1.4
HADDOCK clustered 127 structures in 13 cluster(s), which represents 63 % of the water-refined models HADDOCK generated. Note that currently the maximum number of models considered for clustering is 200.
#Cluster	rmsd		rmsd-best4		rmsd-Emin		rmsd-Emin-best4
	average	sd	average	sd	average	sd	average	sd
1	1.284	0.613	0.758	0.493	10.915	0.447	10.787	0.157
2	1.695	0.715	1.159	0.926	13.272	0.717	13.57	0.637
3	1.013	0.425	0.754	0.495	18.086	0.176	18.027	0.084
4	1.205	0.498	0.924	0.54	10.904	0.137	10.841	0.156
5	1.227	0.729	1.301	0.936	10.677	0.43	10.687	0.43
6	1.917	1.173	1.3	1.181	1.917	1.173	1.3	1.181
7	1.846	1.361	1.963	1.646	17.407	0.407	17.219	0.321
8	1.249	1.065	0.808	0.468	14.029	0.229	13.977	0.265
9	0.746	0.377	0.685	0.398	6.856	0.126	6.84	0.136
10	1.878	1.026	1.685	1.064	12.382	0.461	12.305	0.486
11	1.312	0.826	1.312	0.826	11.665	0.593	11.665	0.593
12	1.143	0.679	1.143	0.679	5.397	0.284	5.397	0.284
13	0.759	0.455	0.759	0.455	10.141	0.209	10.141	0.209

### Sheet: C_HADDOCK2
Docking of WDR76 model5 and SPIN1 model2
	Cluster 10	Cluster 5	Cluster 3	Cluster 2	Cluster 11	Cluster 1	Cluster 8	Cluster 9	Cluster 7	Cluster 4
HADDOCK score	-122.8 +/- 9.0	-108.6 +/- 8.0	-108.2 +/- 6.7	-99.0 +/- 5.9	-93.2 +/- 9.4	-87.8 +/- 4.9	-80.7 +/- 12.0	-72.4 +/- 9.7	-61.4 +/- 4.9	-61.0 +/- 9.0
Cluster size	5	6	8	15	5	31	5	5	5	6
RMSD from the overall lowest-energy structure	0.7 +/- 0.5	15.7 +/- 0.0	8.3 +/- 0.2	15.7 +/- 0.2	10.2 +/- 0.2	10.8 +/- 0.2	14.7 +/- 0.1	17.2 +/- 0.2	15.8 +/- 0.1	10.3 +/- 0.2
Van der Waals energy	-67.8 +/- 4.3	-46.8 +/- 2.5	-52.1 +/- 6.3	-63.3 +/- 6.2	-48.8 +/- 3.4	-36.3 +/- 0.7	-42.0 +/- 8.0	-40.4 +/- 6.8	-30.8 +/- 4.0	-34.0 +/- 9.7
Electrostatic energy	-235.5 +/- 34.8	-246.8 +/- 32.1	-177.4 +/- 45.9	-150.4 +/- 14.6	-204.4 +/- 27.5	-211.3 +/- 26.8	-192.5 +/- 5.9	-131.7 +/- 23.7	-108.6 +/- 15.8	-85.4 +/- 11.9
Desolvation energy	-8.0 +/- 3.6	-12.5 +/- 1.2	-20.7 +/- 5.6	-5.7 +/- 1.0	-3.5 +/- 2.9	-9.2 +/- 1.5	-0.3 +/- 4.2	-5.7 +/- 1.9	-8.9 +/- 0.4	-10.0 +/- 3.4
Restraints violation energy	0.0 +/- 0.00	0.0 +/- 0.00	0.0 +/- 0.00	0.0 +/- 0.00	0.0 +/- 0.00	0.0 +/- 0.00	0.7 +/- 1.26	0.0 +/- 0.00	0.0 +/- 0.00	0.0 +/- 0.00
Buried Surface Area	2342.6 +/- 88.6	2037.6 +/- 248.4	1990.7 +/- 124.9	2206.2 +/- 105.9	2053.4 +/- 129.3	1397.3 +/- 98.9	1761.0 +/- 201.9	1602.3 +/- 225.3	1373.9 +/- 93.2	1435.8 +/- 184.1
Z-Score	-1.7	-1	-0.9	-0.5	-0.2	0.1	0.4	0.9	1.4	1.4
HADDOCK clustered 107 structures in 11 cluster(s), which represents 53.5 % of the water-refined models HADDOCK generated. Note that currently the maximum number of models considered for clustering is 200.
#Cluster	rmsd-Emin
	average	sd
1	10.789	0.224
2	15.839	0.206
3	8.132	0.375
4	10.402	0.232
5	15.687	0.05
6	9.684	0.324
7	15.786	0.08
8	14.727	0.103
9	17.065	0.336
10	0.932	0.627
11	10.256	0.24

### Sheet: D_Inter-XLs
WDR76-Model3_SPIN1-Model2
WDR76 Site	SPIN1 Site	Cα-Cα Distance (Å)
		Cluster 6-1	Cluster 6-2	Cluster 6-3	Cluster 6-4
10	44	18.71	18.045	20.061	21.94
10	63	30.462	30.119	32.232	32.427
442	44	29.795	30.389	28.46	25.551
